# Immune context unmasks regulatory effects of Neanderthal and Denisovan introgression

**DOI:** 10.64898/2026.05.29.727880

**Authors:** Zhi Li, Gaspard Kerner, Javier Mendoza-Revilla, Fumitaka Inoue, Simon Fishilevich, Etienne Patin, David Gokhman, Lluis Quintana-Murci, Maxime Rotival

## Abstract

Neanderthal and Denisovan introgression have left a pervasive footprint in the human genome, yet its regulatory consequences remain poorly understood. Here we use a massively parallel reporter assay to characterize the cis-regulatory activity of 4,161 high-frequency introgressed variants across respiratory (A549), hepatic (HepG2), and hematopoietic (K562) cells exposed to immune and infectious stimuli. We find that ~18% of variants show differential activity between archaic and modern alleles, including 94 whose effects are revealed or modulated by stimulation, often in a cell type-specific manner. We identify loci, including *STAT2, IL23A*, and *RNF41*, where clusters of introgressed alleles exert coordinated regulatory effects consistent with adaptive programs. Finally, we dissect the mechanisms underlying the association between Neanderthal introgression and COVID-19 severity and show that the risk allele rs17713054-A, which displays the strongest effect in our assay, increases activity of a TNF-α-responsive enhancer in lung epithelial cells, directly upregulating *SLC6A20*.Together, these findings reveal widespread context-dependent regulatory effects of archaic introgression, with broad evolutionary and biomedical implications.

---

Admixture between modern humans and archaic hominins has resulted in contemporary non-African populations carrying about 2% Neanderthal ancestry, whereas mainland Asians, Native Americans, and Oceanians carry ~0.2-5% Denisovan ancestry^1-5^. In functionally constrained regions, many introgressed segments were rapidly purged by purifying or background selection following introgression, due either to increased selection efficiency in modern humans or to epistatic incompatibilities with human trans-acting factors^6-9^.

Nevertheless, a subset of archaic-inherited variants has persisted and can impact human biology and health^2,9-15^. These alleles, typically segregating at low frequencies, contribute to phenotypic variation primarily through regulatory rather than protein-coding changes, and are depleted from promoters and broadly active enhancers, consistent with selection removing variants with constitutive effects^8,10,11,16^. Accordingly, the effects of introgressed alleles are expected to be highly context-dependent, varying across cell types and environments.

Despite their overall deleterious impact, archaic alleles have also provided a reservoir of adaptive variation^17,18^. Numerous Neanderthal- or Denisovan-inherited haplotypes have reached high frequencies in specific populations, suggesting selective advantage—a process known as adaptive introgression^19^. Such alleles are particularly enriched near genes involved in immune defense, including innate immunity, virus-interacting proteins, and loci of the adaptive immune system (e.g., HLA and T cell receptor genes), indicating that archaic variants may have afforded modern humans increased protection against infections^20-26^.Notably, Neanderthal-inherited haplotypes on chromosomes 3 and 12, present at appreciable frequencies today, have been associated with COVID-19 severity^13,27^. Likewise, archaic variants are enriched in cis-regulatory elements active in immune cells^16,28^ and among immunity-related expression quantitative trait loci (eQTLs)^29-31^.

However, our understanding of which introgressed variants are functional and how they shape the regulatory landscape of human immune responses remains limited. Many archaic variants are geographically restricted, and because most functional studies focus on European populations^32,33^, their regulatory effects are either uncharacterized or difficult to extrapolate due to population differences in linkage disequilibrium (LD). Studies of immune-cell eQTLs have further shown that many regulatory effects manifests only upon stimulation^29-31,34-37^, indicating that a substantial fraction of regulatory variation remain cryptic at baseline. In addition, statistical eQTL fine-mapping often fails to identify the causal regulatory variant among linked archaic and modern alleles, leaving the functional consequences of introgressed variation unresolved. In this context, massively parallel reporter assays (MPRA) provide a powerful alternative to quantify the regulatory effects of thousands of candidate sequences in controlled cellular settings^38-40^, enabling the identification of causal variants, rare or population-specific alleles, and tissue- and context-specific activity^39,41-50^. Yet, previous MPRA studies of archaic-derived variants have focused on basal expression^43-46^, leaving the context-dependent effects of adaptive introgression on immune function unexplored.

Here we characterized, across multiple cell types and stimulation conditions, the cis-regulatory effects of a curated set of 4,161 variants at immunity-related loci with evidence of adaptive introgression across diverse populations. Using a lentivirus-based MPRA (lentiMPRA)^40^, we profiled their regulatory activity at baseline and following exposure to immune cytokines and live pathogens. This approach revealed widespread context-dependent regulatory effects of introgressed haplotypes, providing a functional atlas of how archaic-derived alleles shape human immune responses and infectious disease susceptibility.
