## Supplementary Table 6 for "Immune context unmasks regulatory effects of Neanderthal and Denisovan introgression"

### Sheet: legend
Table S6	Archaic emVars at COVID-19 loci
	name	comment
Table S6a	List of emVars at the chr12 OAS1-3 COVID-19 locus
Table S6b	List of emVars at the chr3 LZTFL1 COVID-19 locus

### Sheet: Table S6a
rsID	cCRE ID	SNP alleles (introgressed/ non-introgressed)	population(s) where adaptive	maximum archaic frequency	Source introgression	Nearest gene	linked immune gene(s)	conditions where emVar	Maximum log2FC	in 95% credible set for COVID-19 ?
12:113359703	rs10850092	C/G	CHB/GBR/IBS/PJL/STU	0.354167	Neanderthal	OAS1	OAS1	HepG2-IFNA2b / HepG2-TNFa	-0.313288	yes
12:113362751	rs4767031	C/G	CHB/GBR/IBS/PJL/STU	0.368132	Neanderthal	OAS1	OAS1	A549-TNFa	-0.524761	yes
12:113362974	rs4766663	A/G	CHB/GBR/IBS/PJL/STU	0.368132	Neanderthal	OAS1	OAS1	A549-IAV	0.191565	yes
12:113363077	rs4767032	T/G	CHB/GBR/IBS/PJL/STU	0.368132	Neanderthal	OAS1	OAS1	HepG2-IFNA2b / HepG2-NS	-0.103464	yes
12:113363178	rs4988618	G/A	CHB/GBR/IBS/PJL/STU	0.368132	Neanderthal	OAS1	OAS1	K562-TNFa	-0.105328	yes
12:113365201	rs4766674	G/T	CHB/GBR/IBS/PJL/STU	0.368132	Neanderthal	OAS1	OAS1	A549-IAV / A549-NS / A549-SARS / A549-TNFa / HepG2-DEX / HepG2-IFNA2b / HepG2-NS / HepG2-TNFa / K562-DEX / K562-IFNA2b / K562-NS / K562-TNFa	0.25359	yes
12:113370966	rs1859333	T/C	CHB/GBR/IBS/PJL/STU	0.368132	Neanderthal	OAS1	OAS1	A549-IAV	0.835109	yes
12:113371114	rs1859332	T/C	CHB/GBR/IBS/PJL/STU	0.368132	Neanderthal	OAS1	OAS1	HepG2-IFNA2b / HepG2-NS	-0.366569	yes
12:113372539	rs7966314	A/G	CHB/GBR/IBS/PJL/STU	0.368132	Neanderthal	OAS1	OAS1	A549-NS	0.55097	yes
12:113374017	rs4767040	G/C	CHB/GBR/IBS/PJL/STU	0.368132	Neanderthal	OAS3	OAS3	A549-IAV / A549-TNFa / HepG2-DEX / HepG2-IFNA2b / HepG2-NS / HepG2-TNFa	-0.491411	yes
12:113376913	rs7299132	T/A	CHB/GBR/IBS/PJL/STU	0.362637	Neanderthal	OAS3	OAS3	HepG2-TNFa	-0.649913	yes
12:113378081	rs4238033	T/A	CHB/GBR/IBS/PJL/STU	0.362637	Neanderthal	OAS3	OAS3	HepG2-IFNA2b	-0.156226	yes
12:113381956	rs2269899	C/T	CHB/GBR/IBS/PJL/STU	0.364486	Neanderthal	OAS3	OAS3	A549-TNFa	0.219304
12:113405181	rs1557866	A/C	GBR/IBS/PJL/PAP/STU	0.733333	Neanderthal	OAS3	OAS3	K562-NS	-0.239759
12:113425154	rs1293767	C/G	GBR/IBS/PJL	0.327103	Neanderthal	OAS2	OAS2	K562-DEX	-0.183608
12:113427626	rs1296372	T/G	GBR/IBS	0.335165	Neanderthal	OAS2	OAS2	A549-IAV	0.167594
12:113435450	rs1293755	A/T	GBR/IBS	0.335165	Neanderthal	OAS2	OAS2	HepG2-NS	0.247124
12:113447303	rs374702523	A/T	PAP	0.533333	Denisovan	OAS2	OAS2	K562-IFNA2b	-0.13099
12:113448288	rs15895	A/G	GBR/IBS/PJL	0.401099	Neanderthal	OAS2	OAS2	HepG2-IFNA2b	-0.271346
12:113453155	rs370322700	A/G	PAP	0.6	Denisovan	OAS2	OAS2	HepG2-NS	-0.28999

### Sheet: Table S6b
rsID	cCRE ID	SNP alleles (introgressed/ non-introgressed)	population(s) where adaptive	maximum archaic frequency	Source introgression	Nearest gene	linked immune gene(s)	conditions where emVar	Maximum log2FC	in 95% credible set for COVID-19 ?
3:45859651	rs17713054	A/G	AGT/PJL/STU	0.527778	Neanderthal	LZTFL1	LZTFL1	A549-IAV / A549-NS / A549-SARS / A549-TNFa / HepG2-IFNA2b	1.69764	yes
3:45861932	rs13078854	A/G	AGT/PJL/STU	0.527778	Neanderthal	LZTFL1	LZTFL1	HepG2-DEX	-0.369806	yes
3:45867440	rs35624553	G/A	AGT/PJL/STU	0.527778	Neanderthal	LZTFL1	LZTFL1	K562-DEX	0.482312	yes
3:45908116	rs13081482	T/A	AGT/PJL/STU	0.527778	Neanderthal	LZTFL1	LZTFL1	HepG2-IFNA2b	-0.350759	yes
3:45930222	rs6441932	G/A	AGT	0.388889	Neanderthal	CCR9	LZTFL1	A549-TNFa	0.395665
3:46049827	rs67937868	T/G	AGT/PJL/STU	0.357843	Neanderthal	XCR1	XCR1	HepG2-IFNA2b	-0.163617
3:46053968	rs35883205	G/A	AGT/PJL/STU	0.357843	Neanderthal	XCR1	XCR1	HepG2-DEX / HepG2-TNFa / K562-TNFa	0.581642
3:46058908	rs71327006	A/G	AGT/PJL/STU	0.348958	Neanderthal	XCR1	XCR1:CCR1	HepG2-TNFa	0.450723
3:46061304	rs36040135	G/A	AGT/PJL/STU	0.354167	Neanderthal	XCR1	XCR1	A549-TNFa / HepG2-DEX	0.287554
3:46061997	rs13097556	C/T	AGT/PJL/STU	0.354167	Neanderthal	XCR1	XCR1	HepG2-IFNA2b / K562-DEX	-0.373011
3:46063329	rs2230322	C/T	AGT/PJL/STU	0.354167	Neanderthal	XCR1	XCR1	A549-IAV / HepG2-DEX / HepG2-IFNA2b / HepG2-NS / K562-DEX / K562-NS	0.17026
3:46069573	rs13090194	C/A	AGT/PJL/STU	0.354167	Neanderthal	XCR1	XCR1	A549-IAV / A549-NS / A549-SARS / A549-TNFa / HepG2-IFNA2b / HepG2-NS / HepG2-TNFa / K562-DEX / K562-IFNA2b / K562-NS	0.60952
3:46072519	rs34619093	A/G	AGT/PJL/STU	0.348958	Neanderthal	XCR1	XCR1	HepG2-IFNA2b	0.0805103
3:46074711	rs6790866	A/G	AGT/PJL/STU	0.354167	Neanderthal	XCR1	XCR1	HepG2-TNFa	0.584846
3:46131225	rs71327023	G/C	AGT/PJL/STU	0.361111	Neanderthal	XCR1	CCR1:CCR5:CCRL2:CCR2:CXCR6	HepG2-IFNA2b / HepG2-NS / K562-IFNA2b	-0.116585
3:46136438	rs13068570	G/A	AGT/PJL/STU	0.361111	Neanderthal	XCR1	CCR1:CCR5:CCRL2:CCR2	A549-IAV / A549-NS / A549-SARS / A549-TNFa / HepG2-NS / K562-DEX / K562-IFNA2b / K562-NS / K562-TNFa	0.690182
3:46141844	rs1491951	A/G	PJL/STU	0.354167	Neanderthal	CCR3	CCR1:CCRL2:CCR5:CCR2:CXCR6	K562-TNFa	-0.118832
3:46142464	rs34460587	T/C	PJL/STU	0.375	Neanderthal	CCR3	CCR1:CCRL2:CCR5:CCR2:CXCR6	K562-TNFa	-0.217922
3:46143187	rs34452002	T/C	PJL/STU	0.375	Neanderthal	CCR3	CCR1:CCRL2:CCR5:CCR2	HepG2-IFNA2b	-0.192577
3:46232765	rs17282797	G/A	PJL/STU	0.359375	Neanderthal	CCR3	CCR3	HepG2-DEX	0.193131
3:46242785	rs3136672	C/T	PJL/STU	0.359375	Neanderthal	CCR3	CCR3:CCR5:CCRL2	HepG2-DEX / K562-IFNA2b	0.225283
3:46248224	rs3176825	T/G	PJL/STU	0.364583	Neanderthal	CCR1	CCR3	HepG2-IFNA2b	0.220335
3:46248385	rs3176824	C/T	PJL/STU	0.364583	Neanderthal	CCR1	CCR3	K562-DEX	-0.110585
3:46249929	rs3181080	T/A	PJL/STU	0.364583	Neanderthal	CCR3	CCR3:CCR5:CXCR6	A549-IAV / HepG2-IFNA2b / HepG2-NS / HepG2-TNFa	0.268099
3:46250584	rs3181078	C/A	PJL/STU	0.364583	Neanderthal	CCR3	CCR3:CCR5:CXCR6:CCRL2:CCR2	HepG2-IFNA2b	-0.236149
3:46253599	rs34047458	G/C	PJL/STU	0.364583	Neanderthal	CCR3	CCR3:CCR5:CCR2:CCRL2	K562-NS	-0.123543
3:46253812	rs13095946	A/G	PJL/STU	0.364583	Neanderthal	CCR3	CCR3:CCR5:CCR2:CCRL2	A549-IAV / HepG2-DEX / HepG2-IFNA2b	-0.250343
3:46255262	rs57115330	C/T	PJL/STU	0.364583	Neanderthal	CCR3	CCR3:CCR5:CCR2:CCRL2	A549-IAV / HepG2-IFNA2b / HepG2-NS / K562-IFNA2b / K562-NS / K562-TNFa	0.259306
3:46255796	rs34498313	C/G	PJL/STU	0.364583	Neanderthal	CCR3	CCR3:CCR5:CCR2:CCRL2	HepG2-IFNA2b / HepG2-NS	0.12891
3:46265190	rs34414382	T/C	PJL/STU	0.348958	Neanderthal	CCR3	CCR3:CCR5:CCR2	A549-IAV / HepG2-DEX / HepG2-IFNA2b / HepG2-NS / K562-DEX	-0.391115
3:46274906	rs13096808	T/C	PJL/STU	0.21875	Neanderthal	CCR3	CCR3:CCR5:CCR2	HepG2-DEX / HepG2-NS	0.171861
3:46286663	rs13073976	C/T	PJL/STU	0.223958	Neanderthal	CCR3	CCR3	HepG2-DEX	0.281879
3:46389166	rs34448949	T/A	PJL/STU	0.239583	Neanderthal	CCR2	CCR2	HepG2-DEX / HepG2-NS	-0.112081
3:46403961	rs3092957	A/G	PJL/STU	0.239583	Neanderthal	CCR2	CCR2:CCR1	HepG2-DEX / HepG2-IFNA2b / HepG2-NS	-0.615898
3:46416216	rs17765882	T/C	PJL/STU	0.223958	Neanderthal	CCR5	CCR5:CCR1:CXCR6	HepG2-IFNA2b	0.169883
3:46435229	rs71327061	A/G	PJL/STU	0.25	Neanderthal	CCRL2	CCR1	HepG2-DEX / HepG2-IFNA2b / HepG2-NS / HepG2-TNFa	-0.679106
3:46435292	rs35479331	G/C	PJL/STU	0.223958	Neanderthal	CCRL2	CCR1	A549-IAV / A549-SARS / A549-TNFa	-0.264109
3:46436467	rs112709339	A/G	PJL/STU	0.244792	Neanderthal	CCRL2	CCR1	HepG2-NS	-0.0906058
3:46436956	rs34203322	G/A	PJL/STU	0.21875	Neanderthal	CCRL2	CCR1	A549-TNFa / K562-IFNA2b / K562-NS / K562-TNFa	0.138145
3:46447554	rs11574430	A/C	PJL/STU	0.244792	Neanderthal	CCRL2	CCRL2:CCR1:CXCR6	HepG2-NS	-0.150652
3:46486292	rs71327066	A/G	PJL/STU	0.161458	Neanderthal	LTF	LTF	HepG2-TNFa	-0.325114
3:46495314	rs13064957	G/A	PJL/STU	0.15625	Neanderthal	LTF	LTF	HepG2-IFNA2b / HepG2-NS	-0.218092
3:46503906	rs34904359	G/T	PJL/STU	0.15625	Neanderthal	LTF	LTF	HepG2-IFNA2b	-0.114363
3:46504726	rs34445409	G/A	PJL/STU	0.15625	Neanderthal	LTF	LTF	HepG2-DEX / HepG2-IFNA2b / HepG2-NS	0.158854
3:46591625	rs28595844	A/C	PJL/STU	0.1875	Neanderthal	LRRC2	LTF	A549-NS	0.65711
3:46599468	rs2280409	C/G	PJL/STU	0.156863	Neanderthal	LRRC2	LTF:NBEAL2	K562-DEX / K562-IFNA2b	-0.193879
3:46599937	rs2280410	C/T	PJL/STU	0.156863	Neanderthal	LRRC2	LTF	A549-IAV	-0.745436
3:46621117	rs2293021	G/A	PJL/STU	0.156863	Neanderthal	LRRC2	LRRC2	HepG2-NS	-0.26998
3:46621793	rs2280413	A/G	PJL/STU	0.156863	Neanderthal	TDGF1	TDGF1	HepG2-TNFa	-0.191009
