## Supplementary Table 7 for "Immune context unmasks regulatory effects of Neanderthal and Denisovan introgression"

### Sheet: legend
Table S7:	Primers, indexes and sgRNA sequences
	name
Table S7a	Plasmid library construction
Table S7b	Plasmid Library amplification
Table S7c	sequencing custom primers - Barcode association
Table S7d	Barcode Library generation
Table S7e	Sequencing custom primers - Barcode readout
Table S7f	QPCR primers for lentivirus titration
Table S7g	CRISPR activation
Table S7h	QPCR primers

### Sheet: Tablse S7a
Plasmid library construction	Primer sequences
5BC-AG-f01	CTCACTCAGCCTGCATTTCTGCCAGGGCCCGCTCTAGACCTGCAGGAGGACCGGATCAACT
5BC-AG-r01	GCTTTCGCTTAGCGATGTGTTCACTTTGCACAGTACCGGATTGCCAAGCTGGAAGTCGAGCTTCCATTATATACCCTCTAGTGTCGGTTCACGCAATG
5BC-AG-f02	CTCACTCAGCCTGCATTTCTG
5BC-AG-r02	TGAACAGCTCCTCGCCCTTGCTCACCATGGTGGCGACCGGTNNNNNNNNNNNNNNNCTTAGCTTTCGCTTAGCGATGTGTTC
n40.dn.F	GCTTCTTGTGTATATCCGGTC
EGFP.up.R	GTCCAGCTCGACCAGGATG

### Sheet: TableS7b
Plasmid Library amplification	Primer sequences	Index sequence for demultiplexing
P7-pLSmp-ass-gfp	CAAGCAGAAGACGGCATACGAGATGCTCCTCGCCCTTGCTCACCATG
P5-pLSmP-ass-i741	AATGATACGGCGACCACCGAGATCTACACtggtctacgtCAGCCTGCATTTCTGCCAGGG	ACGTAGACCA

### Sheet: Table S7c
sequencing custom primers - Barcode association	Primer sequences
pLSmP-ass-seq-R1	GGCCCGCTCTAGACCTGCAGGAGGACCGGATCAACT
pLSmP-ass-seq-R2	CATTATATACCCTCTAGTGTCGGTTCACGCAATG
pLSmP-ass-seq-ind1	GCAAAGTGAACACATCGCTAAGCGAAAGCTAAG
pLSmP-rand-ind2	TCTAGAGCGGGCCCTGGCAGAAATGCAGGCTG

### Sheet: Table S7d
Barcode Library generation	Primer sequences	Index sequence for demultiplexing
P7	CAAGCAGAAGACGGCATACGAGAT
P5	AATGATACGGCGACCACCGAGATCTACAC
P7-pLSmp-ass16UMI-gfp	CAAGCAGAAGACGGCATACGAGATNNNNNNNNNNNNNNNNGCTCCTCGCCCTTGCTCACCATG
P5-pLSmP-5bc-i741	AATGATACGGCGACCACCGAGATCTACACtggtctacgtGCAAAGTGAACACATCGCTAAGCGAAAGC	ACGTAGACCA
P5-pLSmP-5bc-i743	AATGATACGGCGACCACCGAGATCTACACagcaagtagtGCAAAGTGAACACATCGCTAAGCGAAAGC	ACTACTTGCT
P5-pLSmP-5bc-i744	AATGATACGGCGACCACCGAGATCTACACaagaagttcaGCAAAGTGAACACATCGCTAAGCGAAAGC	TGAACTTCTT
P5-pLSmP-5bc-i745	AATGATACGGCGACCACCGAGATCTACACcggcgctggcGCAAAGTGAACACATCGCTAAGCGAAAGC	GCCAGCGCCG
P5-pLSmP-5bc-i746	AATGATACGGCGACCACCGAGATCTACACtcgtcaacttGCAAAGTGAACACATCGCTAAGCGAAAGC	AAGTTGACGA
P5-pLSmP-5bc-i747	AATGATACGGCGACCACCGAGATCTACACcaacttggatGCAAAGTGAACACATCGCTAAGCGAAAGC	ATCCAAGTTG
P5-pLSmP-5bc-i748	AATGATACGGCGACCACCGAGATCTACACttggagctcaGCAAAGTGAACACATCGCTAAGCGAAAGC	TGAGCTCCAA
P5-pLSmP-5bc-i749	AATGATACGGCGACCACCGAGATCTACACcttagttcaaGCAAAGTGAACACATCGCTAAGCGAAAGC	TTGAACTAAG
P5-pLSmP-5bc-i750	AATGATACGGCGACCACCGAGATCTACACttgaattataGCAAAGTGAACACATCGCTAAGCGAAAGC	TATAATTCAA
P5-pLSmP-5bc-i751	AATGATACGGCGACCACCGAGATCTACACcttcagcttcGCAAAGTGAACACATCGCTAAGCGAAAGC	GAAGCTGAAG
P5-pLSmP-5bc-i752	AATGATACGGCGACCACCGAGATCTACACgtataccgaaGCAAAGTGAACACATCGCTAAGCGAAAGC	TTCGGTATAC
P5-pLSmP-5bc-i753	AATGATACGGCGACCACCGAGATCTACACggatataataGCAAAGTGAACACATCGCTAAGCGAAAGC	TATTATATCC
P5-pLSmP-5bc-i754	AATGATACGGCGACCACCGAGATCTACACgaatcgacgtGCAAAGTGAACACATCGCTAAGCGAAAGC	ACGTCGATTC
P5-pLSmP-5bc-i755	AATGATACGGCGACCACCGAGATCTACACtgaacggtaaGCAAAGTGAACACATCGCTAAGCGAAAGC	TTACCGTTCA
P5-pLSmP-5bc-i756	AATGATACGGCGACCACCGAGATCTACACaagtcgcgcgGCAAAGTGAACACATCGCTAAGCGAAAGC	CGCGCGACTT
P5-pLSmP-5bc-i757	AATGATACGGCGACCACCGAGATCTACACtccgcctactGCAAAGTGAACACATCGCTAAGCGAAAGC	AGTAGGCGGA
P5-pLSmP-5bc-i759	AATGATACGGCGACCACCGAGATCTACACcaaccggatcGCAAAGTGAACACATCGCTAAGCGAAAGC	GATCCGGTTG
P5-pLSmP-5bc-i760	AATGATACGGCGACCACCGAGATCTACACttagagcaacGCAAAGTGAACACATCGCTAAGCGAAAGC	GTTGCTCTAA
P5-pLSmP-5bc-i761	AATGATACGGCGACCACCGAGATCTACACcgtcattccaGCAAAGTGAACACATCGCTAAGCGAAAGC	TGGAATGACG
P5-pLSmP-5bc-i762	AATGATACGGCGACCACCGAGATCTACACtaggaaggcaGCAAAGTGAACACATCGCTAAGCGAAAGC	TGCCTTCCTA
P5-pLSmP-5bc-i763	AATGATACGGCGACCACCGAGATCTACACttggcctataGCAAAGTGAACACATCGCTAAGCGAAAGC	TATAGGCCAA
P5-pLSmP-5bc-i764	AATGATACGGCGACCACCGAGATCTACACgcgtctattcGCAAAGTGAACACATCGCTAAGCGAAAGC	GAATAGACGC
P5-pLSmP-5bc-i765	AATGATACGGCGACCACCGAGATCTACACcagagtagacGCAAAGTGAACACATCGCTAAGCGAAAGC	GTCTACTCTG
P5-pLSmP-5bc-i766	AATGATACGGCGACCACCGAGATCTACACatgccggacgGCAAAGTGAACACATCGCTAAGCGAAAGC	CGTCCGGCAT
P5-pLSmP-5bc-i767	AATGATACGGCGACCACCGAGATCTACACtattcgatctGCAAAGTGAACACATCGCTAAGCGAAAGC	AGATCGAATA
P5-pLSmP-5bc-i768	AATGATACGGCGACCACCGAGATCTACACatggatccgaGCAAAGTGAACACATCGCTAAGCGAAAGC	TCGGATCCAT
P5-pLSmP-5bc-i769	AATGATACGGCGACCACCGAGATCTACACataatgcattGCAAAGTGAACACATCGCTAAGCGAAAGC	AATGCATTAT
P5-pLSmP-5bc-i770	AATGATACGGCGACCACCGAGATCTACACaagtagactaGCAAAGTGAACACATCGCTAAGCGAAAGC	TAGTCTACTT

### Sheet: Table S7e
Sequencing custom primers - Barcode readout	Primer sequences
pLSmP-ass-seq-ind1	GCAAAGTGAACACATCGCTAAGCGAAAGCTAAG
pLSmP-bc-seq	GCTCCTCGCCCTTGCTCACCATGGTGGCGACCGGT
pLSmP-UMI-seq	ACCGGTCGCCACCATGGTGAGCAAGGGCGAGGAGC
pLSmP-5bc-seq-R2	CTTAGCTTTCGCTTAGCGATGTGTTCACTTTGC

### Sheet: Table S7f
QPCR primers for lentivirus titration	Primer sequences
LP34.F	TCCTCCGGAGTTATTCTTGGCA
LP34.R	CCCCCCATCTGATCTGTTTCAC
WPRE.F	TACGCTGCTTTAATGCCTTTG
WPRE.R	GGGCCACAACTCCTCATAAAG
BB.F	TGCCGCATAGTTAAGCCAGTA
BB.R	TCAAGCCTTGCCTTGTTGTAG

### Sheet: TableS7g
CRISPR activation	Target sequences
rs17713054-sgRNA1	CTTTTACAACCTAACCACTA
rs17713054-sgRNA2	TTCATGGCTTAAGCAGTACT
rs17713054-sgRNA3	ATAATGACGGGCTCTGCTCC
Gal4-4 (negative control)	GAACGACTAGTTAGGCGTGTA

### Sheet: Table S7h
QPCR primers	Primer sequences
SLC6A20_F	CAGCGAGATGTTCCCGCAAATC
SLC6A20_R	GCCTCTGTGTAGACGATGAATGC
LZTFL1_F	CTGTAGATTCCTGCTTCCAAGAC
LZTFL1_R	CCACCTCACTATGAACCACAGC
CXCR6_F	CAGTTCAGCAAGGTCTTTCTGCC
CXCR6_R	AGGTTCACCAGGAACACATCCG
TBP_F	TGTATCCACAGTGAATCTTGGTTG
TBP_R	GGTTCGTGGCTCTCTTATCCTC
